# Genome wide variation in the Angolan Namib desert reveals unique Pre-Bantu ancestry

**DOI:** 10.1101/2023.02.16.528838

**Authors:** Sandra Oliveira, Anne-Maria Fehn, Beatriz Amorim, Mark Stoneking, Jorge Rocha

## Abstract

The populations of the Angolan Namib Desert have been largely neglected in previous surveys of the genomic landscape of southern Africa. Although at present the Namib is culturally dominated by Southwest Bantu-speaking cattle-herders, the region exhibits an extraordinary ethnographic diversity which includes an array of semi-nomadic peoples whose subsistence strategies fall outside the traditional division between foraging and food production and can thus be referred to as “peripatetic”. Among these small-scale populations are the last speakers of the Kwadi branch of the Khoe-Kwadi language family associated with the introduction of pastoralism into southern Africa (Kwepe), as well as a range of groups whose origins remain enigmatic (Kwisi, Twa and Tjimba). Using genome-wide data from 208 individuals belonging to nine ethnically diverse groups from the Angolan Namib and adjacent areas (Kwepe, Kwisi, Twa, Tjimba, !Xun, Kuvale, Himba, Nyaneka, Ovimbundu) in combination with published data from other regions of Africa, we reconstruct in detail the histories of contact emerging from pre-historic migrations to southern Africa and show that peripatetic groups from southwestern Angola stand out for exhibiting elevated levels of an unique, regionally-specific and highly divergent Pre-Bantu ancestry. These findings highlight the importance of the Namib for understanding the deep genetic structure of Africa.
