## Supplementary Tables for "Genome wide variation in the Angolan Namib desert reveals unique Pre-Bantu ancestry"

### Sheet: Table S1
Table S1 – Studied populations, their languages, subsistence strategies, and geographic locations.
Population	Code	Language	Language group	Subsistence strategy	Sample size	Sample size (excluding relatives)	Country	Latitude	Longitude
Ovimbundu	OVI	Umbundu	West Bantu	Agropastoralist	6	6	Angola	15.31 S	13.99 E
Nyaneka	NYA	Nyaneka	West Bantu	Agropastoralist	14	14	Angola	11.89 S	14.92 E
Kuvale	KUV	Kuvale	West Bantu	Pastoralist	45	41	Angola	15.64 S	13.07 E
							Angola	14.58 S	13.19 E
							Angola	15.76 S	12.95 E
Himba	HIMA	Herero	West Bantu	Pastoralist	24	22	Angola	16.98 S	12.58 E
							Angola	16.69 S	12.85 E
Tjimba	TJI	Herero	West Bantu	Peripatetic	15	12	Angola	17.06 S	12.65 E
Twa	TWA	Kuvale	Bantu	Peripatetic	17	14	Angola	15.85 S	12.12 E
							Angola	16.65 S	13.44 E
Kwisi	KWI	Kuvale	West Bantu	Peripatetic	22	16	Angola	15.92 S	12.62 E
							Angola	15.72 S	12.95 E
Kwepe	KWE	Kuvale*	West Bantu*	Peripatetic	29	19	Angola	15.78 S	12.11 E
							Angola	15.99 S	12.53 E
!Xun	XUNA	!Xun	Kx’a	Forager	36	27	Angola	16.34 S	15.99 E
*formerly Kwadi speakers

### Sheet: Table S2
Table S2 – African populations included in the comparative analyses
Population	Code	Language	Language group	Country	Region	Latitude	Longitude	References
Ju|'hoan North	JUN	Ju|'hoan	Kx'a	Namibia	Southern Africa	-18.9373	21.4524	J. K. Pickrell, et al., The genetic prehistory of southern Africa. Nat Commun 3, 1143 (2012)
Ju|'hoan South	JUS	Ju|'hoan	Kx'a	Botswana	Southern Africa	-21.1519	20.6815	I. Lazaridis, et al., Ancient human genomes suggest three ancestral populations for present-day Europeans. Nature 513, 409–413 (2014)
!Xun	XUNN	!Xun	Kx'a	Namibia	Southern Africa	-18.6907	19.6826	I. Lazaridis, et al., Ancient human genomes suggest three ancestral populations for present-day Europeans. Nature 513, 409–413 (2014)
ǂHoan	HOA	ǂHoan	Kx'a	Botswana	Southern Africa	-23.9989	23.4351	I. Lazaridis, et al., Ancient human genomes suggest three ancestral populations for present-day Europeans. Nature 513, 409–413 (2014)
Taa West	TAW	Taa	Tuu	Botswana	Southern Africa	-23.6399	20.2727	N. Patterson, et al., Ancient admixture in human history. Genetics 92, 1065–1093 (2012)
Taa North	TAN	Taa	Tuu	Botswana	Southern Africa	-23.0146	22.4159	N. Patterson, et al., Ancient admixture in human history. Genetics 92, 1065–1093 (2012)
Taa East	TAE	Taa	Tuu	Botswana	Southern Africa	-24.2365	22.8207	N. Patterson, et al., Ancient admixture in human history. Genetics 92, 1065–1093 (2012)
ǂKhomani	KHO	ǂKhomani	Tuu	South Africa	Southern Africa	-27.5	21	I. Lazaridis, et al., Ancient human genomes suggest three ancestral populations for present-day Europeans. Nature 513, 409–413 (2014)
Khwe	KHW	Khwe	Khoe-Kwadi	Botswana	Southern Africa	-18.3735	21.8851	J. K. Pickrell, et al., The genetic prehistory of southern Africa. Nat Commun 3, 1143 (2012)
Shua	SHU	Shua	Khoe-Kwadi	Botswana	Southern Africa	-20.55	25.33	I. Lazaridis, et al., Ancient human genomes suggest three ancestral populations for present-day Europeans. Nature 513, 409–413 (2014)
Tshwa	TSH	Tshwa	Khoe-Kwadi	Botswana	Southern Africa	-21.0249	25.9366	I. Lazaridis, et al., Ancient human genomes suggest three ancestral populations for present-day Europeans. Nature 513, 409–413 (2014)
G||ana	GAN	G|ui-G||ana	Khoe-Kwadi	Botswana	Southern Africa	-21.6523	23.3889	I. Lazaridis, et al., Ancient human genomes suggest three ancestral populations for present-day Europeans. Nature 513, 409–413 (2014)
G|ui	GUI	G|ui-G||ana	Khoe-Kwadi	Botswana	Southern Africa	-21.4866	23.2947	I. Lazaridis, et al., Ancient human genomes suggest three ancestral populations for present-day Europeans. Nature 513, 409–413 (2014)
Naro	NAR	Naro	Khoe-Kwadi	Botswana	Southern Africa	-22.0321	21.5841	J. K. Pickrell, et al., The genetic prehistory of southern Africa. Nat Commun 3, 1143 (2012)
Hai||om	HAI	Hai||om	Khoe-Kwadi	Namibia	Southern Africa	-19.3451	16.9695	J. K. Pickrell, et al., The genetic prehistory of southern Africa. Nat Commun 3, 1143 (2012)
Nama	NAM	Nama-Damara	Khoe-Kwadi	Namibia	Southern Africa	-24.2661	17.2609	I. Lazaridis, et al., Ancient human genomes suggest three ancestral populations for present-day Europeans. Nature 513, 409–413 (2014)
Damara	DAM	Nama-Damara	Khoe-Kwadi	Namibia	Southern Africa	-19.83	16.23	I. Lazaridis, et al., Ancient human genomes suggest three ancestral populations for present-day Europeans. Nature 513, 409–413 (2014); J. K. Pickrell, et al., The genetic prehistory of southern Africa. Nat Commun 3, 1143 (2012)
Herero	HER	Herero	West Bantu	Namibia	Southern Africa	-21.13	18.79	J. K. Pickrell, et al., The genetic prehistory of southern Africa. Nat Commun 3, 1143 (2012)
Himba	HIMN	Herero	West Bantu	Namibia	Southern Africa	-19.1007	14.1235	N. Patterson, et al., Ancient admixture in human history. Genetics 92, 1065–1093 (2012)
Ovambo	OVA	Ambo	West Bantu	Namibia	Southern Africa	-18	18	J. K. Pickrell, et al., The genetic prehistory of southern Africa. Nat Commun 3, 1143 (2012)
Tswana	TSW	Sotho-Tswana	East Bantu	Botswana	Southern Africa	-24.0665	25.3656	I. Lazaridis, et al., Ancient human genomes suggest three ancestral populations for present-day Europeans. Nature 513, 409–413 (2014)
Kgalagadi	KGA	Sotho-Tswana	East Bantu	Botswana	Southern Africa	-24.7967	21.7511	I. Lazaridis, et al., Ancient human genomes suggest three ancestral populations for present-day Europeans. Nature 513, 409–413 (2014)
Bantu South Africa	BSA	-	East Bantu	South Africa	Southern Africa	-28	24	I. Lazaridis, et al., Ancient human genomes suggest three ancestral populations for present-day Europeans. Nature 513, 409–413 (2014)
Luhya	-	Luhya	East Bantu	Kenya	East Africa	1.3	36.8	I. Lazaridis, et al., Ancient human genomes suggest three ancestral populations for present-day Europeans. Nature 513, 409–413 (2014)
Bantu Kenya	-	-	East Bantu	Kenya	East Africa	-3	37	J. K. Pickrell, et al., The genetic prehistory of southern Africa. Nat Commun 3, 1143 (2012); N. Patterson, et al., Ancient admixture in human history. Genetics 92, 1065–1093 (2012)
Kikuyu	-	Kikuyu	East Bantu	Kenya	East Africa	-0.4	36.9	J. K. Pickrell, et al., The genetic prehistory of southern Africa. Nat Commun 3, 1143 (2012)
Masai	-	Maa	Eastern Sudanic	Kenya	East Africa	-1.3	35.5	J. K. Pickrell, et al., The genetic prehistory of southern Africa. Nat Commun 3, 1143 (2012)
Luo	-	Luo	Eastern Sudanic	Kenya	East Africa	-0.1	34.3	J. K. Pickrell, et al., The genetic prehistory of southern Africa. Nat Commun 3, 1143 (2012)
Dinka	-	Dinka	Eastern Sudanic	Sudan	East Africa	8.78333	27.4	I. Lazaridis, et al., Ancient human genomes suggest three ancestral populations for present-day Europeans. Nature 513, 409–413 (2014)
Datog	-	Datooga	Eastern Sudanic	Tanzania	East Africa	-3.33	35.67	I. Lazaridis, et al., Ancient human genomes suggest three ancestral populations for present-day Europeans. Nature 513, 409–413 (2014)
Afar	-	Afar	Afro-Asiatic	Ethiopia	East Africa	11.8	41.4	I. Lazaridis, et al., Ancient human genomes suggest three ancestral populations for present-day Europeans. Nature 513, 409–413 (2014)
Jew Ethiopian	-	-	Afro-Asiatic	Ethiopia	East Africa	9.03333	38.7333	N. Patterson, et al., Ancient admixture in human history. Genetics 92, 1065–1093 (2012)
Oromo	-	Oromo	Afro-Asiatic	Ethiopia	East Africa	9	36.5	I. Lazaridis, et al., Ancient human genomes suggest three ancestral populations for present-day Europeans. Nature 513, 409–413 (2014)
Somali	-	Somali	Afro-Asiatic	Kenya	East Africa	5.6	48.3	N. Patterson, et al., Ancient admixture in human history. Genetics 92, 1065–1093 (2012)
Shaigi	-	Arabic	Afro-Asiatic	Sudan	East Africa	15.6	32.5	I. Lazaridis, et al., Ancient human genomes suggest three ancestral populations for present-day Europeans. Nature 513, 409–413 (2014)
Ain Touta	-	Shawiya	Afro-Asiatic	Algeria	North Africa	35.4	5.9	N. Patterson, et al., Ancient admixture in human history. Genetics 92, 1065–1093 (2012)
Algerian	-	-	Afro-Asiatic	Algeria	North Africa	36.75	3.04	J. K. Pickrell, et al., The genetic prehistory of southern Africa. Nat Commun 3, 1143 (2012)
Mozabite	-	Tumzabt	Afro-Asiatic	Algeria	North Africa	32	3	J. K. Pickrell, et al., The genetic prehistory of southern Africa. Nat Commun 3, 1143 (2012)
Egyptian	-	-	Afro-Asiatic	Egypt	North Africa	30.5	31	I. Lazaridis, et al., Ancient human genomes suggest three ancestral populations for present-day Europeans. Nature 513, 409–413 (2014)
Jew Libyan	-	-	Afro-Asiatic	Libya	North Africa	32.9167	13.1833	N. Patterson, et al., Ancient admixture in human history. Genetics 92, 1065–1093 (2012)
Jew Moroccan	-	-	Afro-Asiatic	Morocco	North Africa	34.02	-6.84	I. Lazaridis, et al., Ancient human genomes suggest three ancestral populations for present-day Europeans. Nature 513, 409–413 (2014)
Burbur	-	-	-	Morocco	North Africa	33.5	5.1	I. Lazaridis, et al., Ancient human genomes suggest three ancestral populations for present-day Europeans. Nature 513, 409–413 (2014)
Jew Tunisian	-	-	Afro-Asiatic	Tunisia	North Africa	36.8	10.1833	I. Lazaridis, et al., Ancient human genomes suggest three ancestral populations for present-day Europeans. Nature 513, 409–413 (2014)
Tunisian	-	-	Afro-Asiatic	Tunisia	North Africa	36.82	10.17	J. K. Pickrell, et al., The genetic prehistory of southern Africa. Nat Commun 3, 1143 (2012)
Saharawi	-	Arabic	Afro-Asiatic	Western Sahara	North Africa	27.3	-8.9	I. Lazaridis, et al., Ancient human genomes suggest three ancestral populations for present-day Europeans. Nature 513, 409–413 (2014)
Hadza	-	Hadza	Hadza	Tanzania	East Africa	-3.7	35.2	J. K. Pickrell, et al., The genetic prehistory of southern Africa. Nat Commun 3, 1143 (2012)
Sandawe	-	Sandawe	Sandawe	Tanzania	East Africa	-5.5	35.5	J. K. Pickrell, et al., The genetic prehistory of southern Africa. Nat Commun 3, 1143 (2012)
Mbuti	-	-	-	Democratic Republic Congo	Central Africa Rainforest	1	29	J. K. Pickrell, et al., The genetic prehistory of southern Africa. Nat Commun 3, 1143 (2012)
Biaka	-	-	-	Central African Republic	Central Africa Rainforest	4	17	J. K. Pickrell, et al., The genetic prehistory of southern Africa. Nat Commun 3, 1143 (2012)
Gambian	-	-	Non-Bantu Niger-Congo	Gambia	West Africa	13.4	-16.7	J. K. Pickrell, et al., The genetic prehistory of southern Africa. Nat Commun 3, 1143 (2012)
Esan	-	Esan	Non-Bantu Niger-Congo	Nigeria	West Africa	6.5	6	I. Lazaridis, et al., Ancient human genomes suggest three ancestral populations for present-day Europeans. Nature 513, 409–413 (2014)
Yoruba	-	Yoruba	Non-Bantu Niger-Congo	Nigeria	West Africa	7.4	3.9	N. Patterson, et al., Ancient admixture in human history. Genetics 92, 1065–1093 (2012)
Mandenka	-	Mandenka	Non-Bantu Niger-Congo	Senegal	West Africa	12	-12	J. K. Pickrell, et al., The genetic prehistory of southern Africa. Nat Commun 3, 1143 (2012)
Mende	-	Mende	Non-Bantu Niger-Congo	Sierra Leone	West Africa	8.5	-13.2	I. Lazaridis, et al., Ancient human genomes suggest three ancestral populations for present-day Europeans. Nature 513, 409–413 (2014)

### Sheet: Table S3
Table S3 – qpAdm results for all accepted models, using the set of populations from Skoglund et al., 2017.
Target	n sources	P-value	SouthAfrica2000BP_a	SouthAfrica2000BP_se	Mbuti_a	Mbuti_se	Ethiopia4500BP_a	Ethiopia4500BP_se	TanzaniaLuxmanda3000BP_a	TanzaniaLuxmanda3000BP_se	LevantN_a	LevantN_se	AnatoliaN_a	AnatoliaN_se	IranN_a	IranN_se	Dinka_a	Dinka_se	Mende_a	Mende_se
Ovimbundu (A)	1	0.514172																	1	0
Ovimbundu (A)	2	0.875626	0.032	0.017															0.968	0.017
Ovimbundu (A)	2	0.877029			0.064	0.028													0.936	0.028
Nyaneka (A)	1	0.740309																	1	0
Nyaneka (A)	2	0.981364	0.036	0.015															0.964	0.015
Nyaneka (A)	2	0.991467			0.051	0.025													0.949	0.025
Ovambo	1	0.747333																	1	0
Ovambo	2	0.942382	0.04	0.018															0.96	0.018
Ovambo	2	0.944817			0.053	0.032													0.947	0.032
Kuvale (A)	2	0.0583734	0.077	0.014															0.923	0.014
Kuvale (A)	2	0.115988			0.141	0.023													0.859	0.023
Kuvale (A)	3	0.167223			0.146	0.023			0.017	0.011									0.837	0.028
Herero	2	0.197645	0.061	0.027															0.939	0.027
Herero	2	0.234456			0.08	0.047													0.92	0.047
Herero	3	0.0914071			0.095	0.049									0.011	0.009			0.894	0.054
Herero	3	0.108182			0.092	0.049					0.012	0.008							0.897	0.053
Herero	3	0.139957			0.09	0.049			0.021	0.023									0.89	0.062
Damara	2	0.323737			0.11	0.028													0.89	0.028
Damara	2	0.503875	0.049	0.017															0.951	0.017
Himba (N)	2	0.510468	0.071	0.023															0.929	0.023
Himba (N)	2	0.531476			0.148	0.039													0.852	0.039
Himba (N)	3	0.181591			0.158	0.041					0.008	0.007							0.835	0.044
Himba (A)	2	0.125848	0.075	0.014															0.925	0.014
Himba (A)	3	0.0659196			0.152	0.026									0.012	0.005			0.836	0.028
Himba (A)	3	0.0842115			0.158	0.026					0.015	0.005							0.828	0.028
Himba (A)	3	0.195163	0.084	0.015					0.025	0.012									0.891	0.022
Himba (A)	3	0.23033			0.16	0.025			0.036	0.011									0.804	0.031
Tjimba (A)	2	0.109604	0.13	0.017															0.87	0.017
Tjimba (A)	3	0.174436	0.14	0.018					0.028	0.013									0.832	0.026
Twa (A)	2	0.472735	0.118	0.017															0.882	0.017
Twa (A)	3	0.0811833	0.124	0.017							0.011	0.005							0.865	0.019
Twa (A)	3	0.127997	0.12	0.017											0.007	0.006			0.874	0.018
Twa (A)	3	0.578161	0.124	0.017					0.025	0.013									0.851	0.024
Kwisi (A)	3	0.0845512	0.167	0.021					0.044	0.013									0.789	0.028
Kwepe (A)	3	0.154237	0.15	0.017					0.042	0.012									0.807	0.024
BantuSA	2	0.385264	0.201	0.019															0.799	0.019
BantuSA	3	0.143419	0.213	0.02											0.01	0.006			0.777	0.022
BantuSA	3	0.374265	0.213	0.021					0.024	0.014									0.763	0.028
Tswana	2	0.808883	0.212	0.019															0.788	0.019
Kgalagadi	2	0.05295	0.362	0.022															0.638	0.022
Kgalagadi	3	0.112817	0.373	0.023					0.034	0.017									0.592	0.032
Kgalagadi	3	0.149511	0.362	0.023			0.132	0.104											0.506	0.108
Haiom	3	0.0616714	0.496	0.021					0.096	0.019							0.408	0.032
Haiom	3	0.25045	0.482	0.022							0.065	0.006							0.453	0.024
Haiom	3	0.938311	0.49	0.022					0.163	0.017									0.348	0.031
Khwe	3	0.0679452	0.358	0.019											0.042	0.006			0.6	0.021
Khwe	3	0.217584	0.362	0.019							0.045	0.006							0.593	0.02
Khwe	3	0.947501	0.364	0.019					0.112	0.016									0.524	0.026
Shua	3	0.528971	0.356	0.02					0.152	0.016									0.492	0.028
Tshwa	2	0.567898	0.527	0.024													0.473	0.024
Tshwa	3	0.16267	0.579	0.026							0.04	0.008							0.382	0.029
Tshwa	3	0.204375	0.574	0.026											0.041	0.008			0.384	0.03
Tshwa	3	0.756615	0.578	0.026					0.098	0.02									0.324	0.037
Gana	2	0.17815	0.605	0.023													0.395	0.023
Gana	2	0.184349	0.594	0.023															0.406	0.023
Gana	3	0.139895	0.602	0.024							0.026	0.007							0.372	0.027
Gana	3	0.265974	0.601	0.024											0.024	0.008			0.375	0.027
Gana	3	0.379164	0.591	0.025			0.134	0.092											0.275	0.099
Gana	3	0.843083	0.609	0.024					0.064	0.019									0.328	0.033
Gui	2	0.069534	0.941	0.009											0.059	0.009
Gui	2	0.115523	0.948	0.009									0.052	0.009
Gui	2	0.116147	0.802	0.031			0.198	0.031
Gui	2	0.175234	0.942	0.009							0.058	0.009
Gui	2	0.860532	0.87	0.017					0.13	0.017
Gui	3	0.138673	0.843	0.031							0.046	0.01					0.111	0.036
Gui	3	0.18992	0.836	0.031											0.045	0.01	0.119	0.036
Gui	3	0.257118	0.825	0.031							0.046	0.009							0.129	0.034
Gui	3	0.296288	0.824	0.031											0.046	0.01			0.13	0.035
Gui	3	0.826325	0.83	0.029					0.103	0.025							0.067	0.043
Gui	3	0.885757	0.829	0.031					0.111	0.024									0.06	0.042
Naro	2	0.0724045	0.862	0.029			0.138	0.029
Naro	2	0.469688	0.947	0.009											0.053	0.009
Naro	2	0.555169	0.954	0.008									0.046	0.008
Naro	2	0.685936	0.95	0.008							0.05	0.008
Naro	2	0.936627	0.895	0.016					0.105	0.016
Naro	3	0.0827662	0.898	0.029							0.043	0.01					0.058	0.034
Naro	3	0.145286	0.891	0.029											0.045	0.01	0.064	0.033
Naro	3	0.161784	0.888	0.031							0.043	0.009							0.069	0.034
Naro	3	0.243597	0.883	0.03											0.045	0.01			0.072	0.034
Naro	3	0.718414	0.888	0.028					0.101	0.025							0.01	0.042
Khomani	3	0.059535	0.632	0.023					0.294	0.022							0.074	0.035
Taa East	2	0.663539	0.773	0.028															0.227	0.028
Taa East	2	0.680401	0.777	0.026													0.223	0.026
Taa East	3	0.127072	0.779	0.029							0.014	0.008							0.207	0.032
Taa East	3	0.266727	0.649	0.14	0.31	0.136			0.042	0.017
Taa East	3	0.284368	0.779	0.029											0.015	0.009			0.206	0.032
Taa East	3	0.607925	0.782	0.028					0.032	0.021									0.187	0.038
Taa West	2	0.0610826	0.926	0.015					0.074	0.015
Taa West	2	0.246381	0.851	0.028			0.149	0.028
Taa West	2	0.576138	0.832	0.027															0.168	0.027
Taa West	2	0.65412	0.842	0.025													0.158	0.025
Taa West	3	0.0904546	0.841	0.028							0.015	0.008							0.143	0.032
Taa West	3	0.199577	0.839	0.028											0.015	0.009			0.146	0.032
Taa West	3	0.370511	0.848	0.026					0.019	0.022							0.133	0.039
Taa West	3	0.539947	0.823	0.125	0.138	0.122			0.04	0.019
Taa West	3	0.571868	0.844	0.028					0.037	0.021									0.119	0.039
Taa North	2	0.136984	0.958	0.008									0.042	0.008
Taa North	2	0.1641	0.95	0.009											0.05	0.009
Taa North	2	0.223824	0.954	0.008							0.046	0.008
Taa North	2	0.239895	0.836	0.029			0.164	0.029
Taa North	2	0.671487	0.897	0.016					0.103	0.016
Taa North	3	0.0540383	0.88	0.03							0.037	0.01					0.083	0.034
Taa North	3	0.113879	0.861	0.029							0.036	0.009							0.103	0.032
Taa North	3	0.116695	0.87	0.029											0.038	0.01	0.092	0.033
Taa North	3	0.238458	0.856	0.029											0.04	0.009			0.104	0.033
Taa North	3	0.477235	0.871	0.028					0.084	0.024							0.044	0.041
Taa North	3	0.600567	0.865	0.03					0.09	0.022									0.045	0.04
Hoan	2	0.190816	0.711	0.027															0.289	0.027
Hoan	2	0.390388	0.697	0.026													0.303	0.026
Hoan	3	0.135458	0.698	0.222	0.235	0.219			0.067	0.019
Hoan	3	0.158159	0.713	0.028							0.029	0.008							0.258	0.03
Hoan	3	0.275107	0.705	0.029			0.152	0.106											0.143	0.109
Hoan	3	0.436924	0.714	0.028											0.032	0.009			0.254	0.03
Hoan	3	0.820685	0.717	0.027					0.071	0.021									0.212	0.036
Ju hoan South	2	0.311762	0.883	0.03															0.117	0.03
Ju hoan South	2	0.318621	0.892	0.028													0.108	0.028
Ju hoan South	2	0.374177	0.968	0.009									0.032	0.009
Ju hoan South	2	0.484431	0.961	0.009											0.039	0.009
Ju hoan South	2	0.612806	0.872	0.03			0.128	0.03
Ju hoan South	2	0.666567	0.964	0.009							0.036	0.009
Ju hoan South	2	0.836415	0.922	0.016					0.078	0.016
Ju hoan South	3	0.0659829	0.898	0.033			0.081	0.04							0.021	0.012
Ju hoan South	3	0.0913788	0.918	0.032							0.029	0.011					0.052	0.036
Ju hoan South	3	0.156887	0.912	0.031											0.032	0.011	0.056	0.036
Ju hoan South	3	0.198789	0.896	0.032							0.026	0.01							0.078	0.036
Ju hoan South	3	0.284373	0.895	0.032											0.029	0.01			0.076	0.036
Ju hoan South	3	0.397477	0.907	0.037			0.031	0.066	0.062	0.037
Ju hoan North	1	0.0980606	1	0
Ju hoan North	2	0.324391	0.92	0.027													0.08	0.027
Ju hoan North	2	0.460994	0.907	0.029															0.093	0.029
Ju hoan North	2	0.632149	0.966	0.009											0.034	0.009
Ju hoan North	2	0.658905	0.899	0.028			0.101	0.028
Ju hoan North	2	0.70203	0.969	0.008							0.031	0.008
Ju hoan North	2	0.8978	0.932	0.016					0.068	0.016
Ju hoan North	3	0.0795676	0.92	0.031			0.06	0.036							0.019	0.011
Ju hoan North	3	0.185562	0.934	0.03											0.032	0.01	0.034	0.034
Ju hoan North	3	0.206994	0.917	0.03							0.023	0.009							0.06	0.033
Ju hoan North	3	0.351553	0.915	0.03											0.025	0.01			0.06	0.033
Ju hoan North	3	0.468391	0.93	0.034			0.007	0.06	0.063	0.034
Xun (N)	2	0.0950325	0.702	0.024															0.298	0.024
Xun (N)	2	0.449047	0.715	0.024													0.285	0.024
Xun (N)	3	0.0981383	0.722	0.025											0.02	0.008	0.257	0.028
Xun (N)	3	0.105144	0.564	0.375	0.396	0.373									0.04	0.011
Xun (N)	3	0.148166	0.707	0.026							0.027	0.007							0.266	0.028
Xun (N)	3	0.190483	0.7	0.027			0.161	0.113											0.139	0.119
Xun (N)	3	0.305114	0.573	0.13	0.346	0.126			0.081	0.015
Xun (N)	3	0.398704	0.723	0.024					0.032	0.02							0.245	0.035
Xun (N)	3	0.454484	0.705	0.025											0.031	0.008			0.264	0.028
Xun (N)	3	0.678259	0.714	0.025					0.065	0.019									0.221	0.034
Xun (A)	2	0.152448	0.726	0.023													0.274	0.023
Xun (A)	3	0.0703955	0.741	0.025											0.026	0.008	0.233	0.028
Xun (A)	3	0.13897	0.73	0.026							0.033	0.008							0.237	0.028
Xun (A)	3	0.204477	0.608	0.132	0.296	0.128			0.097	0.015
Xun (A)	3	0.237962	0.727	0.026											0.036	0.008			0.237	0.029
Xun (A)	3	0.390685	0.735	0.024					0.053	0.02							0.212	0.035
Xun (A)	3	0.665851	0.731	0.025					0.084	0.02									0.185	0.035

### Sheet: Table S4
Table S4 – qpAdm results for all accepted models, using a modified set of populations (see methods).
Target	n sources	P-value	SouthAfrica2000BP_a	SouthAfrica2000BP_se	Mbuti_a	Mbuti_se	Ethiopia4500BP_a	Ethiopia4500BP_se	TanzaniaLuxmanda3000BP_a	TanzaniaLuxmanda3000BP_se	Levant_N_a	Levant_N_se	Anatolia_N_a	Anatolia_N_se	Iran_N_a	Iran_N_se	Ovimbundu_a	Ovimbundu_se
Nyaneka (A)	1	0.968458															1	0
Nyaneka (A)	2	0.963713													0.006	0.005	0.994	0.005
Nyaneka (A)	2	0.965219											0.005	0.005			0.995	0.005
Nyaneka (A)	2	0.973269									0.006	0.005					0.994	0.005
Nyaneka (A)	2	0.980332							0.012	0.01							0.988	0.01
Ovambo	1	0.907273															1	0
Kuvale (A)	2	0.0756936					0.056	0.021									0.944	0.021
Kuvale (A)	2	0.580874			0.081	0.02											0.919	0.02
Kuvale (A)	2	0.652179	0.042	0.013													0.958	0.013
Kuvale (A)	3	0.0544535	0.046	0.013							0.006	0.004					0.948	0.014
Kuvale (A)	3	0.092981			0.082	0.021							0.004	0.004			0.914	0.021
Kuvale (A)	3	0.170862	0.045	0.013											0.005	0.005	0.95	0.014
Kuvale (A)	3	0.324322			0.082	0.02					0.007	0.004					0.911	0.021
Kuvale (A)	3	0.362943			0.081	0.02									0.005	0.005	0.914	0.021
Kuvale (A)	3	0.65751			0.077	0.019			0.012	0.009							0.91	0.02
Kuvale (A)	3	0.672654	0.041	0.012					0.012	0.01							0.947	0.016
Herero	1	0.313852															1	0
Herero	2	0.287826							0.018	0.018							0.982	0.018
Herero	2	0.324857					0.05	0.043									0.95	0.043
Herero	2	0.384133													0.009	0.008	0.991	0.008
Herero	2	0.407302	0.037	0.025													0.963	0.025
Herero	2	0.421524									0.008	0.008					0.992	0.008
Herero	2	0.424748			0.043	0.041											0.957	0.041
Herero	3	0.0502038	0.055	0.026							0.013	0.008					0.932	0.029
Herero	3	0.136256	0.045	0.025											0.014	0.008	0.942	0.028
Herero	3	0.29322	0.039	0.024					0.02	0.018							0.94	0.032
Herero	3	0.330425			0.049	0.04					0.015	0.008					0.936	0.042
Herero	3	0.412906			0.044	0.04									0.015	0.008	0.941	0.042
Damara	1	0.587855															1	0
Damara	2	0.829068					0.038	0.025									0.962	0.025
Damara	2	0.841541			0.055	0.024											0.945	0.024
Damara	2	0.948757	0.019	0.015													0.981	0.015
Damara	3	0.127259	0.025	0.015							0.005	0.005					0.97	0.017
Himba (N)	1	0.1691															1	0
Himba (N)	2	0.4329			0.079	0.035											0.921	0.035
Himba (N)	2	0.461366	0.042	0.021													0.958	0.021
Himba (A)	2	0.0575086					0.064	0.024									0.936	0.024
Himba (A)	2	0.357788			0.092	0.023											0.908	0.023
Himba (A)	2	0.567199	0.044	0.014													0.956	0.014
Himba (A)	3	0.157215			0.095	0.023							0.012	0.005			0.893	0.024
Himba (A)	3	0.168021	0.055	0.014							0.015	0.005					0.93	0.016
Himba (A)	3	0.299118	0.05	0.014											0.013	0.005	0.937	0.015
Himba (A)	3	0.461954			0.09	0.023									0.013	0.005	0.897	0.024
Himba (A)	3	0.536623	0.037	0.016			0.029	0.027									0.934	0.024
Himba (A)	3	0.54009			0.093	0.023					0.014	0.005					0.892	0.023
Himba (A)	3	0.740178			0.088	0.022			0.026	0.01							0.886	0.023
Himba (A)	3	0.842785	0.045	0.013					0.027	0.011							0.928	0.018
Tjimba (A)	3	0.0537717			0.243	0.026			0.04	0.011							0.717	0.028
Tjimba (A)	3	0.0895334	0.125	0.017											0.018	0.006	0.857	0.018
Tjimba (A)	3	0.134545	0.102	0.018			0.07	0.031									0.827	0.028
Tjimba (A)	3	0.423643	0.121	0.016					0.04	0.011							0.839	0.02
Twa (A)	2	0.0823078	0.099	0.016													0.901	0.016
Twa (A)	3	0.0704118	0.103	0.015											0.015	0.006	0.881	0.017
Twa (A)	3	0.106362	0.087	0.017			0.05	0.032									0.863	0.028
Twa (A)	3	0.316827	0.099	0.014					0.035	0.012							0.865	0.019
Kwisi (A)	3	0.121719	0.149	0.017											0.025	0.006	0.826	0.019
Kwisi (A)	3	0.36812	0.139	0.016					0.05	0.011							0.812	0.02
Kwepe (A)	3	0.0517693	0.101	0.017			0.078	0.03									0.821	0.025
Kwepe (A)	3	0.356772	0.123	0.014					0.045	0.011							0.832	0.018
BantuSA	2	0.600497	0.164	0.019													0.836	0.019
BantuSA	3	0.056853	0.172	0.019							0.008	0.006					0.819	0.02
BantuSA	3	0.1777	0.169	0.019											0.009	0.006	0.822	0.02
BantuSA	3	0.595193	0.165	0.018					0.017	0.013							0.818	0.022
Tswana	2	0.863306	0.176	0.017													0.824	0.017
Kgalagadi	2	0.162922	0.312	0.02													0.688	0.02
Kgalagadi	3	0.134186	0.312	0.019					0.014	0.014							0.674	0.024
Haiom	3	0.183272	0.528	0.022							0.079	0.007					0.393	0.023
Haiom	3	0.903543	0.488	0.021					0.17	0.015							0.341	0.025
Khwe	3	0.185912	0.371	0.019							0.053	0.006					0.576	0.02
Khwe	3	0.836934	0.348	0.017					0.116	0.013							0.536	0.021
Shua	3	0.813508	0.329	0.016					0.153	0.013							0.519	0.02
Tshwa	3	0.211651	0.557	0.024							0.04	0.007					0.403	0.025
Tshwa	3	0.255418	0.489	0.026			0.178	0.041									0.333	0.038
Tshwa	3	0.281612	0.55	0.024											0.041	0.007	0.409	0.026
Tshwa	3	0.878223	0.535	0.022					0.086	0.015							0.38	0.027
Gana	3	0.141361	0.608	0.023							0.031	0.007					0.362	0.024
Gana	3	0.238794	0.603	0.023											0.029	0.007	0.368	0.024
Gana	3	0.443045	0.565	0.024			0.122	0.039									0.314	0.038
Gana	3	0.77045	0.19	0.298	0.743	0.286			0.067	0.018
Gana	3	0.840348	0.595	0.021					0.064	0.015							0.341	0.026
Gui	2	0.175404	0.937	0.01											0.063	0.01
Gui	2	0.196826	0.778	0.033			0.222	0.033
Gui	2	0.280773	0.944	0.009									0.056	0.009
Gui	2	0.387622	0.939	0.009							0.061	0.009
Gui	2	0.869296	0.87	0.017					0.13	0.017
Gui	3	0.2847	0.859	0.03							0.055	0.009					0.086	0.032
Gui	3	0.296784	0.851	0.03											0.055	0.009	0.094	0.032
Gui	3	0.332081	0.848	0.049			0.039	0.087	0.112	0.045
Gui	3	0.89881	0.832	0.028					0.115	0.02							0.053	0.033
Naro	2	0.107572	0.838	0.032			0.162	0.032
Naro	2	0.55667	0.945	0.009											0.055	0.009
Naro	2	0.630526	0.953	0.008									0.047	0.008
Naro	2	0.761908	0.948	0.009							0.052	0.009
Naro	2	0.922955	0.893	0.016					0.107	0.016
Naro	3	0.211009	0.908	0.028							0.048	0.009					0.044	0.03
Naro	3	0.292782	0.899	0.028											0.049	0.009	0.052	0.029
Nama	3	0.0977065	0.547	0.023					0.357	0.016							0.096	0.027
Khomani	3	0.100875	0.626	0.023					0.304	0.018							0.07	0.028
Khomani	3	0.129219	0.621	0.038			0.096	0.071	0.282	0.038
Taa East	2	0.538652	0.781	0.026													0.219	0.026
Taa East	3	0.15871	0.788	0.027							0.018	0.008					0.194	0.028
Taa East	3	0.30696	0.785	0.026											0.019	0.008	0.196	0.028
Taa East	3	0.552842	0.76	0.029			0.06	0.047									0.18	0.043
Taa East	3	0.633782	0.779	0.025					0.035	0.017							0.186	0.03
Taa West	2	0.0866552	0.928	0.016					0.072	0.016
Taa West	2	0.243714	0.846	0.03			0.154	0.03
Taa West	2	0.369715	0.851	0.025													0.149	0.025
Taa West	3	0.108975	0.857	0.026							0.021	0.008					0.123	0.028
Taa West	3	0.208298	0.851	0.026											0.02	0.008	0.129	0.028
Taa West	3	0.456004	0.827	0.028			0.072	0.049									0.101	0.045
Taa West	3	0.597317	0.847	0.025					0.042	0.017							0.11	0.03
Taa North	2	0.25367	0.955	0.008									0.045	0.008
Taa North	2	0.296123	0.947	0.009											0.053	0.009
Taa North	2	0.37839	0.951	0.008							0.049	0.008
Taa North	2	0.387095	0.812	0.031			0.188	0.031
Taa North	2	0.68238	0.897	0.016					0.103	0.016
Taa North	3	0.131424	0.887	0.028							0.042	0.009					0.071	0.03
Taa North	3	0.210345	0.869	0.049			0.053	0.086	0.078	0.043
Taa North	3	0.267497	0.876	0.028											0.045	0.009	0.08	0.029
Taa North	3	0.615714	0.866	0.027					0.091	0.019							0.043	0.032
Hoan	2	0.122942	0.713	0.025													0.287	0.025
Hoan	3	0.149884	0.707	0.026							0.031	0.008					0.262	0.027
Hoan	3	0.396104	0.703	0.026											0.033	0.008	0.263	0.027
Hoan	3	0.426242	0.667	0.029			0.123	0.045									0.211	0.04
Hoan	3	0.802918	0.693	0.025					0.065	0.017							0.242	0.028
Ju hoan South	2	0.0686831	0.927	0.029													0.073	0.029
Ju hoan South	2	0.495049	0.967	0.008									0.033	0.008
Ju hoan South	2	0.646158	0.96	0.009											0.04	0.009
Ju hoan South	2	0.675002	0.859	0.033			0.141	0.033
Ju hoan South	2	0.798407	0.963	0.009							0.037	0.009
Ju hoan South	2	0.844975	0.923	0.017					0.077	0.017
Ju hoan South	3	0.208651	0.931	0.03							0.034	0.009					0.035	0.032
Ju hoan South	3	0.295684	0.925	0.03											0.037	0.01	0.039	0.032
Ju hoan North	1	0.084951	1	0
Ju hoan North	2	0.118222	0.953	0.028													0.047	0.028
Ju hoan North	2	0.595735	0.892	0.031			0.108	0.031
Ju hoan North	2	0.684527	0.971	0.008									0.029	0.008
Ju hoan North	2	0.747088	0.964	0.009											0.036	0.009
Ju hoan North	2	0.805694	0.967	0.009							0.033	0.009
Ju hoan North	2	0.886474	0.931	0.016					0.069	0.016
Ju hoan North	3	0.209717	0.954	0.029							0.033	0.009					0.013	0.03
Ju hoan North	3	0.35647	0.946	0.028											0.034	0.009	0.02	0.03
Xun (N)	3	0.167646	0.744	0.025							0.037	0.007					0.219	0.026
Xun (N)	3	0.280859	0.68	0.027			0.174	0.044									0.146	0.039
Xun (N)	3	0.500231	0.732	0.024											0.041	0.007	0.228	0.025
Xun (N)	3	0.689675	0.725	0.024					0.078	0.016							0.197	0.028
Xun (A)	3	0.0790401	0.69	0.028			0.194	0.047									0.116	0.04
Xun (A)	3	0.15323	0.757	0.025							0.042	0.007					0.202	0.026
Xun (A)	3	0.256036	0.75	0.025											0.044	0.008	0.206	0.026
Xun (A)	3	0.689133	0.733	0.024					0.092	0.016							0.175	0.028

### Sheet: Table S5
Table S5 – Average ancestry proportions per population, order of mixing, and admixture time estimates based on Wavelets.
		Kwepe (A)	Kwisi (A)	Twa (A)	Tjimba (A)	Himba (A)	Kuvale (A)	Himba (N)	Herero	Damara
inferred ancestry proportions	West Africa (W)	0.744499	0.742478	0.751447	0.812903	0.845779	0.865143	0.86134	0.848109	0.871627
	Southern Africa (S)	0.130044	0.139469	0.131746	0.0871999	0.0646764	0.0524972	0.05169	0.0633747	0.0469834
	East Africa (E)	0.125457	0.118054	0.116807	0.099897	0.089545	0.0823603	0.0869705	0.0885161	0.0813891
Covariance test	cov(log(S/E),log(W))	0.0229429	0.00314693	-0.000587705	0.00292088	0.00219351	0.00274417	0.000421844	-0.00285336	0.0193806
	cov(log(W/E),log(S))	-0.124808	-0.0145959	-0.0166147	-0.00670247	-0.017265	-0.00654187	-0.0101373	-0.00305951	-0.101312
	cov(log(W/S),log(E))	-0.101865	-0.011449	-0.0172024	-0.00378159	-0.0150715	-0.0037977	-0.00971545	-0.00591287	-0.0819311
	Inferred order of events	S+E, followed by W	S+E, followed by W	S+E, followed by W	S+E, followed by W	S+E, followed by W	S+E, followed by W	S+E, followed by W	S+E, followed by W	S+E, followed by W
admixture date (gen)	recent event	34 [32-42]	34 [34-42]	37 [34-42]	34 [32-39]	34 [32-39]	34 [29-42]	32 [27-39]	37 [34-42]	32 [27-39]
admixture date (gen)	old event	121 [112-141]	112 [104-131]	112 [104-131]	152 [131-177]	177 [164-222]	190 [177-258]	177 [164-222]	190 [164-239]	205 [190-258]
admixture date (yrs)	recent event	986 [928-1218]	986 [986-1218]	1073 [986-1218]	986 [928-1131]	986 [928-1131]	986 [841-1218]	928 [783-1131]	1073 [986-1218]	928 [783-1131]
	old event	3509 [3248-4089]	3248 [3016-3799]	3248 [3016-3799]	4408 [3799-5133]	5133 [4756-6438]	5510 [5133-7482]	5133 [4756-6438]	5510 [4756-6931]	5945 [5510-7482]

### Sheet: Table S6
Table S6 – Admixture time estimates, best source matches, and admixture proportion based on GLOBETROTTER.
Population	GLOBETROTTER Best guess	Admixture date (one event)	Best match – source 1	Best match – source 2	Proportion – source 2
Xun (A)	multiple dates*	677 [612-763]	Ju hoan North	Nyaneka	0.22
Kwepe (A)	one date	643 [520-751]	Ovambo	Khomani	0.15
Kwisi (A)	one date	816 [726-947]	Ovambo	Khomani	0.17
Twa (A)	one date	842 [685-958]	Ovambo	Khomani	0.17
Tjimba (A)	one date	718 [534-915]	Ovambo	Nama	0.12
Himba (A)	one date	920 [812-1070]	Ovambo	Nama	0.1
Kuvale (A)	one date	905 [779-994]	Ovambo	Khomani	0.06
Himba (N)	one date	863 [612-1247]	Ovambo	Nama	0.08
Herero	one date	514 [332-717]	Ovambo	Nama	0.11
Damara	one date	296 [204-373]	Ovambo	Nama	0.08
*Both admixture events involve a Bantu and a Kx’a-speaking group. For comparison with the other populations we present only the result assuming one date.

### Sheet: Table S7
Table S7 – Admixture time estimates based on ALDER.
Population	Admixture date	Comment
Xun (A)		Long-range LD detected between source and target
Kwepe (A)		Long-range LD detected between source and target
Kwisi (A)	875 [736-1014]
Twa (A)	920 [754-1085]
Tjimba (A)		Decay rates inconsistent
Himba (A)	996 [935-1058]
Kuvale (A)	945 [839-1050]
Himba (N)		Decay rates inconsistent
Herero		Not enough individuals to test
Damara		Decay rates inconsistent
